# The selection of reference genome and the search for the origin of SARS-CoV-2

**DOI:** 10.1101/2020.08.10.245290

**Authors:** Yuan Liu, Changhui Yan

## Abstract

The pandemic caused by SARS-CoV-2 has a great impact on the whole world. In a theory of the origin of SARS-CoV-2, pangolins were considered a potential intermediate host. To assemble the coronavirus found in pangolins, SARS-CoV-2 were used a reference genome in most of studies, assuming that pangolins CoV and SARS-CoV-2 are the closest neighbors in the evolution. However, this assumption may not be true. We investigated how the selection of reference genome affect the resulting CoV genome assembly. We explored various representative CoV as reference genome, and found significant differences in the resulting assemblies. The assembly obtained using RaTG13 as reference showed better statistics in total length and N50 than the assembly guided by SARS-CoV-2, indicating that RaTG13 maybe a better reference for assembling CoV in pangolin or other potential intermediate hosts.
