## Supplementary material for "The selection of reference genome and the search for the origin of SARS-CoV-2": Table S1

Table S1. The whole genome nucleotide similarity from RaTG13, Wuhan-Hu-1, and resulting assemblies. Wuhan-Hu-1 guided assembly is the query.
CenterPos	RaTG13-guided Assembly	Wuhan-Hu-1	RaTG13
101	1	1	1
121	1	1	1
141	1	1	1
161	1	1	1
181	1	1	1
201	1	1	1
221	1	1	1
241	1	1	1
261	1	1	1
281	1	1	1
301	1	1	1
321	1	1	1
341	1	1	1
361	1	1	1
381	1	0.99	0.99
401	1	0.99	0.99
421	1	0.99	0.99
441	1	0.99	0.99
461	1	0.99	0.99
481	1	0.99	0.99
501	1	0.99	0.99
521	1	0.99	0.99
541	1	0.87	0.85
561	1	0.88	0.87
581	1	0.87	0.85
601	1	0.87	0.85
621	1	0.87	0.85
641	1	0.87	0.85
661	1	0.91	0.89
681	1	0.88	0.87
701	1	0.9	0.91
721	1	0.92	0.93
741	1	0.93	0.94
761	1	0.93	0.94
781	1	0.94	0.95
801	1	0.94	0.95
821	1	0.94	0.95
841	1	0.94	0.95
861	1	0.93	0.93
881	1	0.93	0.93
901	1	0.93	0.92
921	1	0.93	0.92
941	1	0.94	0.93
961	1	0.93	0.91
981	1	0.92	0.9
1001	1	0.92	0.9
1021	1	0.92	0.9
1041	1	0.91	0.89
1061	1	0.93	0.92
1081	1	0.93	0.93
1101	1	0.92	0.93
1121	1	0.94	0.95
1141	1	0.94	0.95
1161	1	0.94	0.95
1181	1	0.94	0.95
1201	1	0.94	0.95
1221	1	0.94	0.95
1241	1	0.94	0.95
1261	1	0.94	0.95
1281	1	0.94	0.95
1301	1	0.94	0.95
1321	1	0.94	0.95
1341	1	0.94	0.95
1361	1	0.94	0.95
1381	1	0.94	0.95
1401	1	0.94	0.95
1421	1	0.94	0.95
1441	1	0.94	0.95
1461	1	0.94	0.95
1481	1	0.94	0.95
1501	1	0.94	0.95
1521	1	0.94	0.95
1541	1	0.94	0.95
1561	1	0.94	0.95
1581	1	0.94	0.95
1601	1	0.94	0.95
1621	1	0.94	0.95
1641	1	0.94	0.95
1661	1	0.94	0.95
1681	1	0.93	0.94
1701	1	0.93	0.95
1721	1	0.91	0.91
1741	1	0.92	0.91
1761	1	0.92	0.91
1781	1	0.9	0.89
1801	1	0.9	0.89
1821	1	0.9	0.89
1841	1	0.9	0.89
1861	1	0.9	0.89
1881	1	0.9	0.89
1901	1	0.9	0.89
1921	1	0.9	0.89
1941	1	0.9	0.89
1961	1	0.9	0.89
1981	1	0.9	0.89
2001	1	0.9	0.89
2021	1	0.9	0.89
2041	1	0.9	0.89
2061	1	0.9	0.89
2081	1	0.9	0.89
2101	1	0.9	0.89
2121	1	0.9	0.89
2141	1	0.9	0.89
2161	1	0.9	0.89
2181	1	0.9	0.89
2201	1	0.9	0.89
2221	1	0.9	0.89
2241	1	0.9	0.89
2261	1	0.9	0.89
2281	1	0.9	0.89
2301	1	0.9	0.89
2321	1	0.9	0.89
2341	1	0.9	0.89
2361	1	0.9	0.89
2381	1	0.9	0.89
2401	1	0.9	0.89
2421	1	0.9	0.89
2441	1	0.9	0.89
2461	1	0.9	0.89
2481	1	0.9	0.89
2501	1	0.9	0.89
2521	1	0.9	0.89
2541	1	0.9	0.89
2561	1	0.9	0.89
2581	1	0.9	0.89
2601	1	0.9	0.89
2621	1	0.9	0.89
2641	1	0.9	0.89
2661	1	0.9	0.89
2681	1	0.9	0.89
2701	1	0.9	0.89
2721	1	0.9	0.89
2741	1	0.9	0.89
2761	1	0.9	0.89
2781	1	0.9	0.89
2801	1	0.9	0.89
2821	1	0.9	0.89
2841	1	0.9	0.89
2861	1	0.9	0.89
2881	1	0.9	0.89
2901	1	0.9	0.89
2921	1	0.9	0.89
2941	1	0.9	0.89
2961	1	0.9	0.89
2981	1	0.9	0.89
3001	1	0.9	0.89
3021	1	0.9	0.89
3041	1	0.9	0.89
3061	1	0.9	0.89
3081	1	0.9	0.89
3101	1	0.9	0.89
3121	1	0.9	0.89
3141	1	0.9	0.89
3161	1	0.9	0.89
3181	1	0.9	0.89
3201	1	0.9	0.89
3221	1	0.9	0.89
3241	1	0.9	0.89
3261	1	0.9	0.89
3281	1	0.9	0.89
3301	1	0.9	0.89
3321	1	0.9	0.89
3341	1	0.9	0.89
3361	1	0.9	0.89
3381	1	0.9	0.89
3401	1	0.9	0.89
3421	1	0.9	0.89
3441	1	0.9	0.89
3461	1	0.9	0.89
3481	1	0.9	0.89
3501	1	0.9	0.89
3521	1	0.9	0.89
3541	1	0.9	0.89
3561	1	0.9	0.89
3581	1	0.9	0.89
3601	1	0.9	0.89
3621	1	0.9	0.89
3641	1	0.9	0.89
3661	1	0.9	0.89
3681	1	0.9	0.89
3701	1	0.9	0.89
3721	1	0.9	0.89
3741	1	0.9	0.89
3761	1	0.9	0.89
3781	1	0.9	0.89
3801	1	0.9	0.89
3821	1	0.9	0.89
3841	1	0.9	0.89
3861	1	0.9	0.89
3881	1	0.9	0.89
3901	1	0.9	0.89
3921	1	0.9	0.89
3941	1	0.9	0.89
3961	1	0.9	0.89
3981	1	0.9	0.89
4001	1	0.9	0.89
4021	1	0.9	0.89
4041	1	0.9	0.89
4061	1	0.9	0.89
4081	1	0.9	0.89
4101	1	0.9	0.89
4121	1	0.9	0.89
4141	1	0.9	0.89
4161	1	0.9	0.89
4181	1	0.9	0.89
4201	1	0.9	0.89
4221	1	0.9	0.89
4241	1	0.9	0.89
4261	1	0.9	0.89
4281	1	0.9	0.89
4301	1	0.9	0.89
4321	1	0.9	0.89
4341	1	0.9	0.89
4361	1	0.9	0.89
4381	1	0.9	0.89
4401	1	0.9	0.89
4421	1	0.9	0.89
4441	1	0.9	0.89
4461	1	0.9	0.89
4481	1	0.9	0.89
4501	1	0.9	0.89
4521	1	0.9	0.89
4541	1	0.9	0.89
4561	1	0.9	0.89
4581	1	0.9	0.89
4601	1	0.9	0.89
4621	1	0.9	0.89
4641	1	0.9	0.89
4661	1	0.9	0.89
4681	1	0.9	0.89
4701	1	0.9	0.89
4721	1	0.9	0.89
4741	1	0.9	0.89
4761	1	0.13	0.1
4781	0.99	0.08	0.06
4801	0.99	0.08	0.06
4821	0.99	0.06	0.04
4841	0.99	0.03	0.01
4861	0.99	0.03	0.01
4881	0.99	0.03	0.01
4901	0.99	0.03	0.01
4921	0.99	0.03	0.01
4941	0.99	0.03	0.01
4961	0.99	0.03	0.01
4981	0.99	0.03	0.01
5001	0.99	0.03	0.01
5021	0.99	0.03	0.01
5041	1	0.95	0.93
5061	1	0.93	0.93
5081	1	0.92	0.93
5101	1	0.92	0.93
5121	1	0.92	0.93
5141	1	0.91	0.92
5161	1	0.91	0.92
5181	1	0.91	0.92
5201	1	0.91	0.92
5221	1	0.88	0.89
5241	1	0.88	0.88
5261	1	0.9	0.88
5281	1	0.9	0.87
5301	1	0.88	0.85
5321	1	0.88	0.85
5341	1	0.89	0.86
5361	1	0.88	0.86
5381	1	0.88	0.87
5401	1	0.88	0.88
5421	1	0.9	0.89
5441	1	0.88	0.89
5461	1	0.87	0.89
5481	1	0.86	0.89
5501	1	0.89	0.93
5521	1	0.9	0.94
5541	1	0.9	0.92
5561	1	0.89	0.9
5581	1	0.87	0.88
5601	1	0.87	0.88
5621	1	0.86	0.87
5641	1	0.87	0.88
5661	1	0.87	0.88
5681	1	0.88	0.88
5701	1	0.86	0.87
5721	1	0.84	0.84
5741	1	0.84	0.84
5761	1	0.84	0.84
5781	1	0.84	0.84
5801	1	0.84	0.84
5821	1	0.84	0.84
5841	1	0.84	0.84
5861	1	0.84	0.84
5881	1	0.84	0.84
5901	1	0.84	0.84
5921	1	0.84	0.84
5941	1	0.84	0.84
5961	1	0.84	0.84
5981	1	0.84	0.84
6001	1	0.84	0.84
6021	1	0.84	0.84
6041	1	0.84	0.84
6061	1	0.84	0.84
6081	1	0.84	0.84
6101	1	0.84	0.84
6121	1	0.84	0.84
6141	1	0.84	0.84
6161	1	0.84	0.84
6181	1	0.84	0.84
6201	1	0.84	0.84
6221	1	0.84	0.84
6241	1	0.84	0.84
6261	1	0.84	0.84
6281	1	0.84	0.84
6301	1	0.84	0.84
6321	1	0.84	0.84
6341	1	0.84	0.84
6361	1	0.84	0.84
6381	1	0.84	0.84
6401	1	0.84	0.84
6421	1	0.84	0.84
6441	1	0.84	0.84
6461	1	0.84	0.84
6481	1	0.84	0.84
6501	1	0.84	0.84
6521	1	0.84	0.84
6541	1	0.84	0.84
6561	1	0.84	0.84
6581	1	0.84	0.84
6601	1	0.84	0.84
6621	1	0.84	0.84
6641	1	0.84	0.84
6661	1	0.84	0.84
6681	1	0.84	0.84
6701	1	0.84	0.84
6721	1	0.84	0.84
6741	1	0.84	0.84
6761	1	0.84	0.84
6781	1	0.84	0.84
6801	1	0.84	0.84
6821	1	0.84	0.84
6841	1	0.84	0.84
6861	1	0.84	0.84
6881	1	0.84	0.84
6901	1	0.84	0.84
6921	1	0.84	0.84
6941	1	0.84	0.84
6961	1	0.84	0.84
6981	1	0.84	0.84
7001	1	0.84	0.84
7021	1	0.84	0.84
7041	1	0.84	0.84
7061	1	0.84	0.84
7081	1	0.84	0.84
7101	1	0.84	0.84
7121	1	0.84	0.84
7141	1	0.84	0.84
7161	1	0.84	0.84
7181	1	0.84	0.84
7201	1	0.84	0.84
7221	1	0.84	0.84
7241	1	0.84	0.84
7261	1	0.84	0.84
7281	1	0.84	0.84
7301	1	0.84	0.84
7321	1	0.84	0.84
7341	1	0.84	0.84
7361	1	0.84	0.84
7381	1	0.84	0.84
7401	1	0.84	0.84
7421	1	0.84	0.84
7441	1	0.92	0.94
7461	1	0.92	0.95
7481	1	0.93	0.95
7501	1	0.94	0.96
7521	1	0.94	0.95
7541	1	0.94	0.95
7561	1	0.93	0.95
7581	1	0.93	0.95
7601	1	0.93	0.94
7621	1	0.92	0.93
7641	1	0.91	0.92
7661	1	0.91	0.91
7681	1	0.9	0.9
7701	1	0.88	0.88
7721	1	0.88	0.88
7741	1	0.88	0.88
7761	1	0.88	0.88
7781	1	0.88	0.88
7801	1	0.88	0.88
7821	1	0.88	0.88
7841	1	0.88	0.88
7861	1	0.88	0.88
7881	1	0.88	0.88
7901	1	0.88	0.88
7921	1	0.88	0.88
7941	1	0.88	0.88
7961	1	0.88	0.88
7981	1	0.88	0.88
8001	1	0.88	0.88
8021	1	0.88	0.88
8041	1	0.88	0.88
8061	1	0.88	0.88
8081	1	0.88	0.88
8101	1	0.88	0.88
8121	1	0.88	0.88
8141	1	0.88	0.88
8161	1	0.88	0.88
8181	1	0.88	0.88
8201	1	0.88	0.88
8221	1	0.88	0.88
8241	1	0.88	0.88
8261	1	0.88	0.88
8281	1	0.88	0.88
8301	1	0.88	0.88
8321	1	0.88	0.88
8341	1	0.88	0.88
8361	1	0.88	0.88
8381	1	0.88	0.88
8401	1	0.88	0.88
8421	1	0.88	0.88
8441	1	0.88	0.88
8461	1	0.88	0.88
8481	1	0.88	0.88
8501	1	0.88	0.88
8521	1	0.88	0.88
8541	1	0.88	0.88
8561	1	0.88	0.88
8581	1	0.88	0.88
8601	1	0.88	0.88
8621	1	0.88	0.88
8641	1	0.91	0.91
8661	1	0.9	0.9
8681	1	0.91	0.91
8701	1	0.91	0.91
8721	1	0.92	0.92
8741	1	0.92	0.92
8761	1	0.91	0.9
8781	1	0.9	0.9
8801	1	0.9	0.89
8821	1	0.9	0.9
8841	1	0.9	0.9
8861	1	0.9	0.9
8881	1	0.9	0.9
8901	1	0.9	0.9
8921	1	0.9	0.9
8941	1	0.9	0.9
8961	1	0.9	0.9
8981	1	0.9	0.9
9001	1	0.9	0.9
9021	1	0.9	0.9
9041	1	0.9	0.9
9061	1	0.9	0.9
9081	1	0.9	0.9
9101	1	0.9	0.9
9121	1	0.9	0.9
9141	1	0.9	0.9
9161	1	0.9	0.9
9181	1	0.9	0.9
9201	1	0.9	0.9
9221	1	0.9	0.9
9241	1	0.9	0.9
9261	1	0.9	0.9
9281	1	0.9	0.9
9301	1	0.9	0.9
9321	1	0.9	0.9
9341	1	0.9	0.9
9361	1	0.9	0.9
9381	1	0.9	0.9
9401	1	0.9	0.9
9421	1	0.9	0.9
9441	0.97	0.93	0.92
9461	0.97	0.94	0.93
9481	0.97	0.94	0.93
9501	1	0.93	0.93
9521	1	0.93	0.93
9541	1	0.93	0.93
9561	1	0.93	0.93
9581	1	0.93	0.93
9601	1	0.93	0.93
9621	1	0.93	0.93
9641	1	0.93	0.93
9661	1	0.93	0.93
9681	1	0.93	0.93
9701	1	0.93	0.93
9721	1	0.93	0.93
9741	1	0.93	0.93
9761	1	0.93	0.93
9781	1	0.93	0.93
9801	1	0.93	0.93
9821	1	0.93	0.93
9841	1	0.93	0.93
9861	1	0.93	0.93
9881	1	0.93	0.93
9901	1	0.93	0.93
9921	1	0.88	0.87
9941	1	0.89	0.87
9961	0.96	0.9	0.88
9981	0.93	0.9	0.88
10001	0.88	0.9	0.89
10021	0.86	0.9	0.89
10041	0.77	0.89	0.89
10061	0.7	0.91	0.9
10081	0.64	0.9	0.89
10101	0.57	0.91	0.91
10121	0.4	0.94	0.94
10141	0.18	0.94	0.94
10161	0.18	0.94	0.94
10181	0.18	0.94	0.94
10201	0.18	0.94	0.94
10221	0.18	0.94	0.94
10241	0.18	0.94	0.94
10261	0.18	0.94	0.94
10281	0.18	0.94	0.94
10301	0.18	0.94	0.94
10321	0.18	0.94	0.94
10341	0.18	0.94	0.94
10361	0.18	0.94	0.94
10381	0.18	0.94	0.94
10401	0.18	0.94	0.94
10421	0.18	0.94	0.94
10441	0.18	0.94	0.94
10461	0.18	0.94	0.94
10481	0.18	0.94	0.94
10501	0.18	0.94	0.94
10521	0.18	0.94	0.94
10541	0.18	0.94	0.94
10561	0.18	0.94	0.94
10581	0.18	0.94	0.94
10601	0.18	0.94	0.94
10621	0.18	0.94	0.94
10641	0.18	0.94	0.94
10661	0.18	0.94	0.94
10681	0.18	0.94	0.94
10701	0.18	0.94	0.94
10721	0.18	0.94	0.94
10741	0.18	0.94	0.94
10761	0.18	0.94	0.94
10781	0.18	0.94	0.94
10801	0.18	0.94	0.94
10821	0.18	0.94	0.94
10841	0.18	0.94	0.94
10861	0.18	0.94	0.94
10881	0.18	0.94	0.94
10901	0.18	0.94	0.94
10921	0.18	0.94	0.94
10941	0.18	0.94	0.94
10961	0.18	0.94	0.94
10981	0.18	0.94	0.94
11001	0.18	0.94	0.94
11021	0.18	0.94	0.94
11041	0.18	0.94	0.94
11061	0.18	0.94	0.94
11081	0.18	0.94	0.94
11101	0.18	0.94	0.94
11121	0.18	0.94	0.94
11141	0.18	0.94	0.94
11161	0.18	0.94	0.94
11181	0.18	0.94	0.94
11201	0.18	0.94	0.94
11221	0.18	0.94	0.94
11241	0.18	0.94	0.94
11261	0.18	0.94	0.94
11281	0.18	0.94	0.94
11301	0.18	0.94	0.94
11321	0.18	0.94	0.94
11341	1	0.94	0.92
11361	1	0.94	0.92
11381	1	0.94	0.92
11401	1	0.94	0.92
11421	1	0.94	0.92
11441	1	0.96	0.93
11461	1	0.96	0.93
11481	1	0.96	0.93
11501	1	0.95	0.92
11521	1	0.96	0.94
11541	1	0.98	0.96
11561	1	0.98	0.97
11581	1	0.98	0.96
11601	1	0.97	0.95
11621	1	0.98	0.96
11641	1	0.97	0.94
11661	1	0.98	0.95
11681	1	0.94	0.9
11701	1	0.95	0.91
11721	1	0.93	0.9
11741	1	0.92	0.9
11761	1	0.91	0.9
11781	1	0.91	0.91
11801	1	0.91	0.91
11821	1	0.89	0.89
11841	1	0.89	0.9
11861	1	0.86	0.89
11881	1	0.86	0.89
11901	1	0.86	0.89
11921	1	0.86	0.89
11941	1	0.86	0.89
11961	1	0.86	0.89
11981	1	0.86	0.89
12001	1	0.94	0.93
12021	1	0.94	0.93
12041	1	0.93	0.93
12061	1	0.93	0.93
12081	1	0.94	0.94
12101	1	0.94	0.94
12121	1	0.94	0.94
12141	1	0.94	0.94
12161	1	0.95	0.96
12181	1	0.94	0.95
12201	1	0.95	0.95
12221	1	0.95	0.95
12241	1	0.95	0.95
12261	1	0.95	0.95
12281	1	0.94	0.94
12301	1	0.94	0.94
12321	1	0.95	0.95
12341	1	0.95	0.95
12361	1	0.95	0.95
12381	1	0.94	0.94
12401	1	0.93	0.94
12421	1	0.93	0.94
12441	1	0.93	0.94
12461	1	0.93	0.94
12481	1	0.93	0.93
12501	1	0.91	0.91
12521	1	0.9	0.91
12541	1	0.9	0.9
12561	1	0.9	0.9
12581	1	0.9	0.9
12601	1	0.92	0.92
12621	1	0.92	0.92
12641	1	0.93	0.93
12661	1	0.93	0.93
12681	1	0.93	0.93
12701	1	0.92	0.92
12721	1	0.92	0.91
12741	1	0.9	0.9
12761	1	0.89	0.89
12781	1	0.9	0.9
12801	1	0.89	0.89
12821	1	0.88	0.88
12841	1	0.88	0.88
12861	1	0.88	0.88
12881	1	0.87	0.87
12901	1	0.88	0.88
12921	1	0.88	0.88
12941	1	0.9	0.9
12961	1	0.91	0.91
12981	1	0.92	0.92
13001	1	0.9	0.91
13021	1	0.91	0.92
13041	1	0.88	0.87
13061	1	0.89	0.88
13081	1	0.92	0.92
13101	1	0.93	0.93
13121	1	0.94	0.94
13141	1	0.94	0.94
13161	1	0.94	0.94
13181	1	0.94	0.95
13201	1	0.96	0.96
13221	1	0.95	0.95
13241	1	0.96	0.97
13261	1	0.97	0.97
13281	1	0.97	0.97
13301	1	0.97	0.97
13321	1	0.97	0.97
13341	1	0.97	0.97
13361	1	0.98	0.98
13381	1	0.97	0.97
13401	1	0.97	0.97
13421	1	0.98	0.97
13441	1	0.99	0.98
13461	1	0.98	0.97
13481	1	0.98	0.97
13501	1	0.98	0.97
13521	1	0.98	0.97
13541	1	0.97	0.96
13561	1	0.95	0.94
13581	1	0.94	0.93
13601	1	0.94	0.93
13621	1	0.93	0.91
13641	1	0.91	0.9
13661	1	0.92	0.91
13681	1	0.92	0.92
13701	1	0.93	0.92
13721	1	0.93	0.93
13741	1	0.94	0.93
13761	1	0.93	0.93
13781	1	0.94	0.93
13801	1	0.94	0.92
13821	1	0.94	0.91
13841	1	0.93	0.9
13861	1	0.93	0.9
13881	1	0.93	0.9
13901	1	0.92	0.89
13921	1	0.91	0.89
13941	1	0.92	0.89
13961	1	0.93	0.91
13981	1	0.93	0.92
14001	1	0.93	0.92
14021	1	0.94	0.93
14041	1	0.94	0.94
14061	1	0.94	0.93
14081	1	0.95	0.93
14101	1	0.95	0.93
14121	1	0.94	0.92
14141	1	0.94	0.91
14161	1	0.93	0.9
14181	1	0.93	0.91
14201	1	0.93	0.9
14221	1	0.93	0.91
14241	1	0.93	0.91
14261	1	0.92	0.91
14281	1	0.91	0.9
14301	1	0.92	0.91
14321	1	0.93	0.92
14341	1	0.92	0.91
14361	1	0.92	0.91
14381	1	0.92	0.91
14401	1	0.91	0.91
14421	1	0.91	0.9
14441	1	0.92	0.92
14461	1	0.93	0.92
14481	1	0.93	0.93
14501	1	0.93	0.92
14521	1	0.93	0.93
14541	1	0.92	0.93
14561	1	0.94	0.93
14581	1	0.92	0.91
14601	1	0.91	0.9
14621	1	0.89	0.89
14641	1	0.88	0.88
14661	1	0.86	0.86
14681	1	0.83	0.83
14701	1	0.82	0.82
14721	1	0.82	0.82
14741	1	0.85	0.84
14761	1	0.85	0.85
14781	1	0.85	0.85
14801	1	0.85	0.85
14821	1	0.85	0.85
14841	1	0.85	0.85
14861	1	0.85	0.85
14881	1	0.85	0.85
14901	1	0.85	0.85
14921	1	0.85	0.85
14941	1	0.85	0.85
14961	1	0.85	0.85
14981	1	0.85	0.85
15001	1	0.85	0.85
15021	1	0.85	0.85
15041	1	0.85	0.85
15061	1	0.85	0.85
15081	1	0.85	0.85
15101	1	0.85	0.85
15121	1	0.85	0.85
15141	1	0.85	0.85
15161	1	0.85	0.85
15181	1	0.85	0.85
15201	1	0.85	0.85
15221	1	0.85	0.85
15241	1	0.85	0.85
15261	1	0.85	0.85
15281	1	0.85	0.85
15301	1	0.85	0.85
15321	1	0.85	0.85
15341	1	0.85	0.85
15361	1	0.85	0.85
15381	1	0.85	0.85
15401	1	0.87	0.88
15421	1	0.89	0.89
15441	1	0.88	0.89
15461	1	0.89	0.89
15481	1	0.89	0.9
15501	1	0.91	0.91
15521	1	0.9	0.9
15541	1	0.91	0.9
15561	1	0.91	0.9
15581	1	0.91	0.91
15601	1	0.93	0.93
15621	1	0.92	0.9
15641	1	0.92	0.91
15661	1	0.93	0.92
15681	1	0.92	0.91
15701	1	0.92	0.91
15721	1	0.92	0.91
15741	1	0.92	0.91
15761	1	0.92	0.91
15781	1	0.92	0.91
15801	1	0.92	0.9
15821	1	0.92	0.92
15841	1	0.93	0.92
15861	1	0.91	0.9
15881	1	0.92	0.91
15901	1	0.92	0.91
15921	1	0.92	0.92
15941	1	0.92	0.92
15961	1	0.91	0.9
15981	1	0.89	0.89
16001	1	0.89	0.89
16021	1	0.89	0.89
16041	1	0.88	0.89
16061	1	0.89	0.91
16081	1	0.89	0.9
16101	1	0.89	0.91
16121	1	0.89	0.9
16141	1	0.89	0.9
16161	1	0.91	0.93
16181	1	0.93	0.95
16201	1	0.94	0.95
16221	1	0.94	0.95
16241	1	0.95	0.96
16261	1	0.95	0.96
16281	1	0.95	0.95
16301	1	0.95	0.95
16321	1	0.94	0.95
16341	1	0.94	0.95
16361	1	0.94	0.93
16381	1	0.94	0.93
16401	1	0.94	0.93
16421	1	0.95	0.94
16441	1	0.96	0.94
16461	1	0.96	0.95
16481	1	0.95	0.94
16501	1	0.93	0.92
16521	1	0.93	0.92
16541	1	0.93	0.91
16561	1	0.93	0.92
16581	1	0.92	0.91
16601	1	0.91	0.91
16621	1	0.9	0.89
16641	1	0.89	0.88
16661	1	0.87	0.87
16681	1	0.89	0.88
16701	1	0.91	0.9
16721	1	0.91	0.9
16741	1	0.91	0.9
16761	1	0.91	0.9
16781	1	0.91	0.9
16801	1	0.91	0.9
16821	1	0.91	0.9
16841	1	0.91	0.9
16861	1	0.92	0.91
16881	1	0.93	0.92
16901	1	0.91	0.91
16921	1	0.92	0.91
16941	1	0.92	0.91
16961	1	0.92	0.92
16981	1	0.92	0.92
17001	1	0.92	0.92
17021	1	0.91	0.91
17041	1	0.91	0.91
17061	1	0.91	0.91
17081	1	0.92	0.91
17101	1	0.93	0.92
17121	1	0.93	0.92
17141	1	0.94	0.92
17161	1	0.94	0.93
17181	1	0.95	0.94
17201	1	0.96	0.94
17221	1	0.97	0.95
17241	1	0.97	0.96
17261	1	0.97	0.96
17281	1	0.97	0.96
17301	1	0.97	0.96
17321	1	0.97	0.96
17341	1	0.97	0.96
17361	1	0.95	0.95
17381	1	0.95	0.95
17401	1	0.95	0.95
17421	1	0.94	0.96
17441	1	0.94	0.96
17461	1	0.93	0.94
17481	1	0.92	0.94
17501	1	0.92	0.94
17521	1	0.91	0.94
17541	1	0.91	0.94
17561	1	0.92	0.95
17581	1	0.92	0.95
17601	1	0.92	0.95
17621	1	0.92	0.95
17641	1	0.92	0.95
17661	1	0.92	0.95
17681	1	0.92	0.95
17701	1	0.92	0.95
17721	1	0.92	0.95
17741	1	0.92	0.95
17761	1	0.92	0.95
17781	1	0.94	0.94
17801	1	0.94	0.94
17821	1	0.94	0.94
17841	1	0.94	0.94
17861	1	0.94	0.94
17881	1	0.94	0.94
17901	1	0.94	0.94
17921	1	0.94	0.94
17941	1	0.94	0.94
17961	1	0.91	0.9
17981	1	0.91	0.9
18001	1	0.9	0.9
18021	1	0.92	0.92
18041	1	0.92	0.91
18061	1	0.91	0.91
18081	1	0.92	0.92
18101	1	0.92	0.92
18121	1	0.92	0.93
18141	1	0.92	0.93
18161	1	0.95	0.95
18181	1	0.95	0.95
18201	1	0.96	0.95
18221	0.99	0.93	0.93
18241	0.96	0.9	0.9
18261	0.94	0.89	0.89
18281	0.87	0.84	0.84
18301	0.84	0.83	0.82
18321	0.74	0.76	0.75
18341	0.71	0.74	0.71
18361	0.71	0.74	0.71
18381	0.71	0.74	0.71
18401	0.71	0.74	0.71
18421	0.71	0.74	0.71
18441	0.71	0.74	0.71
18461	0.71	0.74	0.71
18481	0.71	0.74	0.71
18501	0.71	0.74	0.71
18521	0.71	0.74	0.71
18541	0.71	0.74	0.71
18561	0.71	0.74	0.71
18581	0.71	0.74	0.71
18601	0.71	0.74	0.71
18621	1	0.9	0.93
18641	1	0.88	0.93
18661	1	0.88	0.94
18681	1	0.89	0.94
18701	1	0.88	0.93
18721	1	0.9	0.93
18741	1	0.89	0.92
18761	1	0.87	0.9
18781	1	0.86	0.9
18801	1	0.85	0.9
18821	1	0.84	0.89
18841	1	0.86	0.88
18861	1	0.86	0.88
18881	1	0.86	0.88
18901	1	0.86	0.88
18921	1	0.86	0.88
18941	1	0.86	0.88
18961	1	0.86	0.88
18981	1	0.86	0.88
19001	1	0.86	0.88
19021	1	0.86	0.88
19041	1	0.88	0.83
19061	1	0.89	0.85
19081	1	0.88	0.86
19101	1	0.87	0.85
19121	1	0.88	0.86
19141	1	0.88	0.86
19161	1	0.89	0.89
19181	1	0.87	0.86
19201	1	0.87	0.86
19221	1	0.87	0.87
19241	1	0.87	0.87
19261	1	0.88	0.88
19281	1	0.88	0.88
19301	1	0.9	0.89
19321	1	0.89	0.88
19341	1	0.91	0.89
19361	1	0.89	0.87
19381	1	0.89	0.87
19401	1	0.89	0.87
19421	1	0.89	0.87
19441	1	0.89	0.87
19461	1	0.89	0.87
19481	1	0.89	0.87
19501	1	0.89	0.87
19521	1	0.89	0.87
19541	1	0.89	0.87
19561	1	0.89	0.87
19581	1	0.89	0.87
19601	1	0.89	0.87
19621	1	0.89	0.87
19641	1	0.89	0.87
19661	1	0.89	0.87
19681	1	0.89	0.87
19701	1	0.89	0.87
19721	1	0.89	0.87
19741	1	0.89	0.87
19761	1	0.89	0.87
19781	1	0.89	0.87
19801	1	0.89	0.87
19821	1	0.89	0.87
19841	1	0.89	0.87
19861	1	0.89	0.87
19881	1	0.89	0.87
19901	1	0.89	0.87
19921	1	0.89	0.87
19941	1	0.89	0.87
19961	1	0.89	0.87
19981	1	0.89	0.87
20001	1	0.89	0.87
20021	1	0.89	0.87
20041	1	0.89	0.87
20061	1	0.89	0.87
20081	1	0.89	0.87
20101	1	0.89	0.87
20121	1	0.89	0.87
20141	1	0.89	0.87
20161	1	0.89	0.87
20181	1	0.89	0.87
20201	1	0.89	0.87
20221	1	0.89	0.87
20241	1	0.89	0.87
20261	1	0.87	0.86
20281	1	0.89	0.89
20301	1	0.89	0.89
20321	1	0.91	0.9
20341	1	0.91	0.89
20361	1	0.91	0.9
20381	1	0.93	0.91
20401	1	0.93	0.91
20421	1	0.93	0.93
20441	1	0.93	0.94
20461	1	0.94	0.94
20481	1	0.94	0.94
20501	1	0.94	0.94
20521	1	0.94	0.94
20541	1	0.94	0.95
20561	1	0.94	0.94
20581	1	0.94	0.95
20601	1	0.95	0.95
20621	1	0.96	0.95
20641	1	0.96	0.95
20661	1	0.96	0.95
20681	1	0.96	0.95
20701	1	0.96	0.95
20721	1	0.96	0.95
20741	1	0.96	0.95
20761	1	0.96	0.95
20781	1	0.96	0.95
20801	1	0.96	0.95
20821	1	0.96	0.95
20841	1	0.96	0.95
20861	1	0.96	0.95
20881	1	0.96	0.95
20901	1	0.96	0.95
20921	1	0.96	0.95
20941	1	0.96	0.95
20961	1	0.9	0.91
20981	1	0.95	0.95
21001	1	0.94	0.95
21021	1	0.95	0.95
21041	1	0.95	0.95
21061	1	0.93	0.93
21081	1	0.93	0.92
21101	1	0.92	0.91
21121	1	0.92	0.91
21141	1	0.92	0.92
21161	1	0.91	0.92
21181	1	0.9	0.91
21201	1	0.91	0.9
21221	1	0.89	0.87
21241	1	0.89	0.87
21261	1	0.9	0.89
21281	1	0.89	0.89
21301	1	0.89	0.89
21321	1	0.88	0.91
21341	1	0.9	0.92
21361	1	0.91	0.93
21381	1	0.91	0.93
21401	1	0.92	0.93
21421	1	0.91	0.94
21441	1	0.92	0.94
21461	1	0.93	0.95
21481	1	0.93	0.96
21501	1	0.94	0.97
21521	1	0.93	0.96
21541	1	0.91	0.95
21561	1	0.91	0.94
21581	1	0.92	0.94
21601	1	0.91	0.94
21621	0.99	0.92	0.93
21641	0.99	0.9	0.92
21661	0.99	0.91	0.91
21681	0.99	0.9	0.9
21701	0.99	0.91	0.9
21721	0.99	0.93	0.91
21741	0.99	0.94	0.92
21761	0.99	0.95	0.93
21781	0.99	0.93	0.92
21801	0.99	0.93	0.91
21821	1	0.93	0.91
21841	1	0.94	0.92
21861	1	0.94	0.93
21881	1	0.95	0.93
21901	1	0.95	0.93
21921	1	0.95	0.93
21941	1	0.93	0.91
21961	1	0.88	0.84
21981	1	0.87	0.84
22001	1	0.87	0.84
22021	1	0.85	0.83
22041	1	0.83	0.81
22061	1	0.83	0.81
22081	1	0.83	0.81
22101	1	0.83	0.81
22121	1	0.83	0.81
22141	1	0.83	0.81
22161	1	0.83	0.81
22181	1	0.83	0.81
22201	1	0.83	0.81
22221	1	0.83	0.81
22241	1	0.83	0.81
22261	1	0.83	0.81
22281	1	0.83	0.81
22301	1	0.83	0.81
22321	1	0.83	0.81
22341	1	0.83	0.81
22361	1	0.83	0.81
22381	1	0.83	0.81
22401	1	0.83	0.81
22421	1	0.83	0.81
22441	1	0.83	0.81
22461	1	0.83	0.81
22481	1	0.83	0.81
22501	1	0.83	0.81
22521	1	0.83	0.81
22541	1	0.83	0.81
22561	1	0.83	0.81
22581	1	0.83	0.81
22601	1	0.83	0.81
22621	1	0.83	0.81
22641	1	0.83	0.81
22661	1	0.83	0.81
22681	1	0.83	0.81
22701	1	0.83	0.81
22721	1	0.83	0.81
22741	1	0.83	0.81
22761	1	0.83	0.81
22781	1	0.83	0.81
22801	1	0.83	0.81
22821	1	0.83	0.81
22841	1	0.83	0.81
22861	1	0.83	0.81
22881	1	0.83	0.81
22901	1	0.83	0.81
22921	1	0.83	0.81
22941	1	0.83	0.81
22961	1	0.83	0.81
22981	1	0.83	0.81
23001	1	0.83	0.81
23021	0.99	0.86	0.85
23041	0.99	0.88	0.86
23061	0.99	0.85	0.85
23081	0.99	0.85	0.85
23101	0.99	0.84	0.84
23121	0.99	0.84	0.85
23141	0.99	0.85	0.87
23161	1	0.85	0.87
23181	1	0.85	0.88
23201	1	0.85	0.89
23221	1	0.85	0.89
23241	1	0.85	0.89
23261	1	0.85	0.89
23281	1	0.85	0.89
23301	1	0.85	0.89
23321	1	0.85	0.89
23341	1	0.85	0.89
23361	1	0.85	0.89
23381	1	0.85	0.89
23401	1	0.85	0.89
23421	1	0.85	0.89
23441	1	0.85	0.89
23461	1	0.85	0.89
23481	1	0.85	0.89
23501	1	0.85	0.89
23521	1	0.85	0.89
23541	1	0.85	0.89
23561	1	0.85	0.89
23581	1	0.85	0.89
23601	1	0.85	0.89
23621	1	0.85	0.89
23641	1	0.85	0.89
23661	1	0.85	0.89
23681	1	0.85	0.89
23701	1	0.85	0.89
23721	1	0.85	0.89
23741	1	0.85	0.89
23761	1	0.85	0.89
23781	1	0.85	0.89
23801	1	0.85	0.89
23821	1	0.85	0.89
23841	1	0.85	0.89
23861	1	0.85	0.89
23881	1	0.85	0.89
23901	1	0.85	0.89
23921	1	0.85	0.89
23941	1	0.85	0.89
23961	1	0.85	0.89
23981	1	0.85	0.89
24001	1	0.85	0.89
24021	1	0.85	0.89
24041	1	0.85	0.89
24061	1	0.86	0.89
24081	1	0.87	0.9
24101	1	0.88	0.91
24121	1	0.88	0.92
24141	1	0.91	0.93
24161	1	0.92	0.93
24181	1	0.93	0.93
24201	1	0.92	0.92
24221	1	0.92	0.94
24241	1	0.91	0.93
24261	1	0.9	0.92
24281	1	0.91	0.91
24301	1	0.9	0.9
24321	1	0.9	0.9
24341	1	0.9	0.9
24361	1	0.88	0.9
24381	1	0.87	0.89
24401	1	0.88	0.9
24421	1	0.9	0.9
24441	1	0.93	0.9
24461	1	0.93	0.91
24481	1	0.93	0.93
24501	1	0.94	0.95
24521	1	0.94	0.94
24541	1	0.94	0.94
24561	1	0.95	0.96
24581	1	0.96	0.96
24601	1	0.93	0.94
24621	1	0.92	0.93
24641	1	0.91	0.93
24661	1	0.91	0.91
24681	1	0.91	0.9
24701	1	0.91	0.91
24721	1	0.91	0.91
24741	1	0.9	0.89
24761	1	0.89	0.87
24781	1	0.88	0.87
24801	1	0.9	0.88
24821	1	0.91	0.9
24841	1	0.92	0.91
24861	1	0.91	0.92
24881	1	0.91	0.92
24901	1	0.88	0.89
24921	1	0.89	0.89
24941	1	0.91	0.91
24961	1	0.91	0.92
24981	1	0.91	0.91
25001	1	0.92	0.91
25021	1	0.91	0.89
25041	1	0.91	0.89
25061	1	0.89	0.87
25081	1	0.89	0.86
25101	1	0.91	0.88
25121	1	0.91	0.88
25141	1	0.91	0.88
25161	1	0.91	0.88
25181	1	0.91	0.88
25201	1	0.91	0.88
25221	1	0.91	0.88
25241	1	0.91	0.88
25261	1	0.91	0.88
25281	1	0.91	0.88
25301	1	0.91	0.88
25321	1	0.91	0.88
25341	1	0.91	0.88
25361	1	0.91	0.88
25381	1	0.91	0.88
25401	1	0.91	0.88
25421	1	0.91	0.88
25441	1	0.91	0.88
25461	1	0.91	0.88
25481	1	0.91	0.88
25501	1	0.91	0.88
25521	1	0.91	0.88
25541	1	0.91	0.88
25561	1	0.91	0.88
25581	1	0.91	0.88
25601	1	0.91	0.88
25621	1	0.91	0.88
25641	1	0.91	0.88
25661	1	0.91	0.88
25681	1	0.91	0.88
25701	1	0.91	0.88
25721	1	0.91	0.88
25741	1	0.91	0.88
25761	1	0.91	0.88
25781	1	0.91	0.88
25801	1	0.91	0.88
25821	1	0.91	0.88
25841	1	0.91	0.88
25861	1	0.91	0.88
25881	1	0.91	0.88
25901	1	0.91	0.88
25921	1	0.91	0.88
25941	1	0.91	0.88
25961	1	0.91	0.88
25981	1	0.91	0.88
26001	1	0.91	0.88
26021	1	0.91	0.88
26041	1	0.91	0.88
26061	1	0.91	0.88
26081	1	0.91	0.88
26101	1	0.91	0.88
26121	1	0.91	0.88
26141	1	0.91	0.88
26161	1	0.91	0.88
26181	1	0.91	0.88
26201	1	0.91	0.88
26221	1	0.91	0.88
26241	1	0.86	0.89
26261	1	0.88	0.9
26281	1	0.88	0.9
26301	1	0.9	0.91
26321	1	0.9	0.91
26341	1	0.9	0.91
26361	1	0.9	0.91
26381	1	0.9	0.92
26401	1	0.88	0.9
26421	1	0.88	0.91
26441	1	0.88	0.91
26461	1	0.88	0.91
26481	1	0.88	0.91
26501	1	0.88	0.91
26521	1	0.88	0.91
26541	1	0.88	0.91
26561	1	0.93	0.94
26581	1	0.93	0.94
26601	1	0.93	0.94
26621	1	0.93	0.94
26641	1	0.93	0.94
26661	1	0.93	0.94
26681	1	0.93	0.94
26701	1	0.93	0.94
26721	1	0.93	0.94
26741	1	0.93	0.94
26761	1	0.93	0.94
26781	1	0.93	0.94
26801	1	0.95	0.95
26821	1	0.95	0.96
26841	1	0.96	0.96
26861	1	0.96	0.97
26881	1	0.97	0.97
26901	1	0.97	0.97
26921	1	0.98	0.98
26941	1	0.98	0.99
26961	1	0.99	1
26981	1	0.99	1
27001	1	0.99	1
27021	1	0.99	1
27041	1	0.99	0.99
27061	1	0.99	0.99
27081	1	0.99	0.99
27101	1	0.99	0.99
27121	1	0.99	0.99
27141	1	0.99	0.99
27161	1	0.99	0.99
27181	1	0.98	0.98
27201	1	0.98	0.98
27221	1	0.97	0.96
27241	1	0.97	0.97
27261	1	0.97	0.97
27281	1	0.96	0.96
27301	1	0.95	0.95
27321	1	0.95	0.95
27341	1	0.93	0.95
27361	1	0.92	0.94
27381	1	0.94	0.96
27401	1	0.94	0.95
27421	1	0.95	0.97
27441	1	0.95	0.97
27461	1	0.95	0.97
27481	1	0.95	0.97
27501	1	0.95	0.97
27521	1	0.95	0.97
27541	1	0.95	0.97
27561	1	0.95	0.97
27581	1	0.95	0.97
27601	1	0.95	0.97
27621	1	0.95	0.97
27641	1	0.95	0.97
27661	1	0.95	0.97
27681	1	0.95	0.97
27701	1	0.95	0.97
27721	1	0.95	0.97
27741	1	0.95	0.97
27761	1	0.95	0.97
27781	1	0.95	0.97
27801	1	0.95	0.97
27821	1	0.95	0.97
27841	1	0.95	0.97
27861	1	0.95	0.97
27881	1	0.95	0.97
27901	1	0.95	0.97
27921	1	0.95	0.97
27941	1	0.95	0.97
27961	1	0.95	0.97
27981	1	0.95	0.97
28001	1	0.95	0.97
28021	1	0.95	0.97
28041	1	0.95	0.97
28061	1	0.99	0.97
28081	1	0.99	0.97
28101	1	0.99	0.97
28121	1	0.99	0.97
28141	1	0.99	0.97
28161	1	0.99	0.97
28181	1	0.99	0.98
28201	1	0.98	0.97
28221	1	0.98	0.97
28241	1	0.98	0.97
28261	1	0.98	0.97
28281	1	0.98	0.97
28301	1	0.97	0.97
28321	1	0.97	0.97
28341	1	0.97	0.97
28361	1	0.97	0.97
28381	1	0.95	0.94
28401	1	0.96	0.95
28421	1	0.95	0.94
28441	1	0.96	0.94
28461	1	0.96	0.95
28481	1	0.95	0.94
28501	1	0.95	0.94
28521	1	0.96	0.94
28541	1	0.95	0.93
28561	1	0.93	0.91
28581	1	0.93	0.91
28601	1	0.9	0.88
28621	1	0.92	0.89
28641	1	0.9	0.88
28661	1	0.88	0.86
28681	1	0.88	0.86
28701	1	0.88	0.86
28721	1	0.88	0.86
28741	1	0.88	0.86
28761	1	0.87	0.88
28781	1	0.91	0.91
28801	1	0.92	0.93
28821	1	0.91	0.92
28841	1	0.91	0.92
28861	1	0.92	0.92
28881	1	0.91	0.93
28901	1	0.91	0.92
28921	1	0.92	0.93
28941	1	0.92	0.93
28961	1	0.92	0.93
28981	1	0.91	0.92
29001	1	0.91	0.93
29021	1	0.9	0.92
29041	1	0.91	0.93
29061	1	0.91	0.93
29081	1	0.91	0.93
29101	1	0.91	0.93
29121	1	0.91	0.93
29141	1	0.91	0.93
29161	1	0.91	0.93
29181	1	0.91	0.93
29201	1	0.95	0.94
29221	1	0.96	0.95
29241	1	0.96	0.95
29261	1	0.96	0.95
29281	1	0.96	0.95
29301	1	0.96	0.95
29321	1	0.95	0.94
29341	1	0.97	0.97
29361	1	0.97	0.97
29381	1	0.97	0.97
29401	1	0.97	0.97
29421	1	0.98	0.97
29441	1	0.95	0.96
29461	1	0.95	0.95
29481	1	0.95	0.95
29501	1	0.96	0.96
29521	1	0.96	0.96
29541	1	0.96	0.96
29561	1	0.96	0.96
29581	1	0.96	0.96
29601	1	0.96	0.97
29621	1	0.96	0.97
29641	1	0.98	0.98
29661	1	0.98	0.99
29681	1	0.98	0.99
29701	1	0.98	0.99
29721	1	0.98	0.99
29741	1	0.98	0.98
29761	1	0.97	0.98
29781	1	0.97	0.98
29801	1	0.97	0.98
29821	1	0.97	0.98
29841	1	0.97	0.98
29861	1	0.98	0.97
29881	1	0.97	0.96
29901	1	0.97	0.96
29921	1	0.97	0.96
29941	1	0.97	0.96
29961	1	0.97	0.96
29981	1	0.97	0.96
30001	1	0.96	0.95
30021	1	0.96	0.95
30041	1	0.96	0.95
30061	1	0.96	0.94
30081	1	0.95	0.95
30101	1	0.94	0.94
30121	1	0.94	0.95
30141	1	0.94	0.96
30161	1	0.94	0.96
30181	1	0.94	0.97
30201	1	0.93	0.96
30221	1	0.93	0.96
30241	1	0.93	0.96
30261	1	0.91	0.96
30281	1	0.92	0.96
30301	1	0.93	0.97
30321	1	0.95	0.96
30341	1	0.94	0.95
30361	1	0.95	0.95
30381	1	0.95	0.95
30401	1	0.96	0.96
30421	1	0.97	0.97
30441	1	0.97	0.97
30461	1	0.99	0.98
30481	1	0.99	0.98
30501	0.99	0.96	0.95
30521	0.99	0.95	0.95
30541	0.99	0.9	0.9
30561	0.99	0.84	0.84
30581	0.99	0.76	0.76
30601	0.99	0.7	0.69
30621	0.99	0.64	0.63
30641	0.99	0.48	0.47
30661	0.99	0.3	0.3
30681	0.99	0.03	0.03
30701	1	-0.13	-0.13
30721	1	-0.27	-0.27
30741	1	-0.27	-0.27
30761	1	-0.22	-0.22
30781	1	-0.24	-0.24
30801	1	-0.23	-0.23
30821	1	-0.23	-0.23
30841	1	-0.18	-0.18
30861	1	-0.18	-0.18
30881	1	-0.18	-0.18
30901	1	-0.18	-0.18
30921	1	-0.18	-0.18
30941	1	-0.18	-0.18
